# Multi-omics analysis highlights the link of aging-related cognitive decline with systemic inflammation and alterations of tissue-maintenance

**DOI:** 10.1101/2025.07.13.662751

**Authors:** Stefano Flor, Thomas Dost, Madlen Haase, Rowena Simon, Simone Ederer, A. Samer Kadibalban, Jan Taubenheim, Maja Olecka, Alesia Walker, Johannes Zimmermann, Georgios Marinos, Sören Franzenburg, Philippe Schmitt-Kopplin, John Baines, Konstantin Riege, Steve Hoffmann, Lena Best, Christiane Frahm, Christoph Kaleta

**Author notes:** Shared senior authors (Lena Best, Christiane Frahm, Christoph Kaleta).

## Abstract

Aging-related cognitive decline is associated with changes across different tissues and the gut microbiome, including dysfunction of the gut-brain axis. However, only few studies have linked multi-organ alterations to cognitive decline during aging. Here we report a multi-omics analysis integrating metabolomics, transcriptomics, DNA methylation, and metagenomics data from hippocampus, liver, colon, and fecal samples of mice, correlated with cognitive performance in the Barnes Maze spatial learning task across different age groups. We identified 734 molecular features associated with cognitive rank within individual data layers, of which 227 features remain when integrating all data layers with each other. Among the single-layer predictors, several host and microbial features were highlighted, with host-associated markers being predominant. Host features associated with cognitive function mainly belong to innate and adaptive inflammatory activity (inflammaging) and developmental processes. Our findings suggest that cognitive decline in aging is tightly coupled to systemic, age-associated inflammation, potentially initiated by microbiome-driven gastrointestinal inflammatory activity, emphasizing a link between peripheral tissue alterations and brain function.
