## Supplemental Tables for "Multi-omics analysis highlights the link of aging-related cognitive decline with systemic inflammation and alterations of tissue-maintenance"

### Sheet: Legend
Supplementary Tables	Description	Long Description
Table 1	Dunn's test for the difference in cognitive abilities among age-groups using rank sum after Benjamini-Hochberg correction	Dunn's test for the difference in cognitive abilities among age-groups using rank sum after Benjamini-Hochberg correction. Significant differences in its distribution are observed comparing any of the first three groups with the latter two.
Table 2	Spearman’s rho of the correlation between cognitive rank and reaction abundances	Spearman’s rho of the correlation between cognitive rank and reaction abundances. All the reactions shown in the table were selected as important by Boruta, meaning they contribute to the prediction of the cognitive rank. However, this does not necessarily imply that they exhibit a significant Spearman correlation. Spearman correlation only detects monotonic relationships, while Boruta identifies…
Table 3	Taxonomic characterization of the assembled MAGs	Taxonomic characterization of the assembled MAGs
Table 4	Mouse IDs translation table	Provides the translation between IDs of mosue tissue samples from our study to the samples previously published and accessible through GEO accession numbers GSE248002 and GSE233734

### Sheet: Table 1
Comparison	mean.rank.diff	Adjusted pval
24-3	-30.5331	0.00092 ***
28-3	-40.8681	8e-06 ***
24-9	-29.4081	0.00092 ***
28-9	-39.7431	8e-06 ***
24-15	-18.9706	0.03972 *
28-15	-29.3056	0.00092 ***

### Sheet: Table2
Reaction	rho	Additional Information
rxn05255	0.455	H+ + Folate ←→ H+ + Folate
rxn00579	-0.225	UDP-glucose + D-Fructose ←→ UDP + Sucrose
rxn15560	-0.331	Phosphate + Maltose → beta-D-Glucose 1-phosphate + alpha-D-Glucose
rxn01132	-0.352	Phosphate + Maltose ←→ D-Glucose + beta-D-Glucose 1-phosphate
rxn02401	-0.356	ADP + H+ + Nicotinate ribonucleotide → ATP + Nicotinate D-ribonucleoside
rxn00720	-0.398	NADP + Hydrouracil ←→ NADPH + H+ + Uracil
rxn15362	-0.405	UDP-glucose + alpha-D-Glucose 6-phosphate ←→ UDP + Trehalose 6-phosphate
rxn09438	-0.418	2 NADPH + 3 H+ + Malonyl-CoA + Decanoyl-CoA → H2O + 2 NADP + CoA + CO2 + Lauroyl-CoA
rxn01834	-0.426	(R)-S-Lactoylglutathione ←→ GSH + 2-Oxopropanal
rxn01274	-0.426	H2O + (R)-S-Lactoylglutathione → GSH + H+ + D-Lactate
rxn10052	-0.429	AMP + H+ + Triphosphate ←→ ADP + PPi
rxn01308	-0.442	L-Xylulose 1-phosphate ←→ Glycerone-phosphate + Glycolaldehyde
rxn01390	-0.442	ATP + L-Lyxulose ←→ ADP + H+ + L-Xylulose 1-phosphate
rxn15220	-0.443	ATP + 2-keto-3-deoxygluconate → ADP + H+ + 2-Dehydro-3-deoxy-D-galactonate 6-phosphate
rxn01123	-0.443	ATP + 2-keto-3-deoxygluconate ←→ ADP + H+ + 2-Keto-3-deoxy-6-phosphogluconate
rxn07921	-0.446	1,2-Propanediol ←→ 1,2-Propanediol (S)-Propane-1,2-diol transport via diffusion (extracellular to periplasm)
EX_cpd00453	-0.446	(S)-Propane-1,2-diol Exchange
EX_cpd00396	-0.448	L-Rhamnose Exchange
rxn05646	-0.448	H+ + L-Rhamnose ←→ H+ + L-Rhamnose
rxn01761	-0.448	L-Rhamnose ←→ L-Rhamnulose
rxn02161	-0.448	ATP + L-Rhamnulose → ADP + H+ + L-Rhamnulose 1-phosphate
rxn01621	-0.448	L-Rhamnulose 1-phosphate ←→ Glycerone-phosphate (DHAP) + L-Lactaldehyde
rxn38862	-0.456	H2O + NAD + 2-Oxopropanal ←→ NADH + Pyruvate + 2 H+
rxn07919	-0.472	(R)-1,2-Propanediol ←→ (R)-1,2-Propanediol (R)-Propane-1,2-diol transport via diffusion (extracellular to periplasm)
EX_cpd01861	-0.472	(R)-1,2-Propanediol Exchange
rxn01236	-0.544	ATP + Butyrate ←→ ADP + Butanoylphosphate
rxn00871	-0.544	Phosphate + Butyryl-CoA ←→ CoA + Butanoylphosphate

### Sheet: Table3
MAG	Phylum	Class	Order	Family	Genus	Species
cluster_DBSCAN_round10_256_sub	Bacillota_A	Clostridia	Christensenellales	Borkfalkiaceae	Coproplasma	Coproplasma sp910587005
cluster_DBSCAN_round10_266	Bacillota_A	Clostridia	Christensenellales	CAG-314	Heteroclostridium	Heteroclostridium sp910585195
cluster_DBSCAN_round1_16_sub	Bacillota	Bacilli	Lactobacillales	Lactobacillaceae	Ligilactobacillus	Ligilactobacillus murinus
cluster_DBSCAN_round1_19	Bacillota_A	Clostridia	Lachnospirales	Lachnospiraceae	Choladocola	Choladocola sp910575445
cluster_DBSCAN_round3_43	Bacillota_A	Clostridia	Christensenellales	Pumilibacteraceae	HGM11386	HGM11386 sp022791055
cluster_DBSCAN_round5_48	Bacillota_A	Clostridia	Oscillospirales	Ruminococcaceae	UBA1394	UBA1394 sp910588145
cluster_DBSCAN_round87_38	Bacillota	Bacilli	RF39	UBA660	MGBC102946
concoct_1	Bacillota_A	Clostridia	Oscillospirales	Oscillospiraceae	Marseille-P3106	Marseille-P3106 sp910585735
concoct_102	Bacillota_A	Clostridia	Christensenellales	CAG-917	CAG-475	CAG-475 sp910577815
concoct_103	Bacteroidota	Bacteroidia	Bacteroidales	Rikenellaceae	Alistipes	Alistipes sp003979135
concoct_105_sub	Bacteroidota	Bacteroidia	Bacteroidales	UBA932	Cryptobacteroides	Cryptobacteroides sp009774765
concoct_110_sub	Patescibacteria	Saccharimonadia	Saccharimonadales	Nanosyncoccaceae	Nanosyncoccus
concoct_112	Bacteroidota	Bacteroidia	Bacteroidales	Muribaculaceae	CAG-485	CAG-485 sp002493045
concoct_12	Bacillota_A	Clostridia	Lachnospirales	Lachnospiraceae	COE1
concoct_127_sub	Bacillota_A	Clostridia	Lachnospirales	Lachnospiraceae	Wujia	Wujia sp002493625
concoct_128_sub	Bacteroidota	Bacteroidia	Bacteroidales	Muribaculaceae	Duncaniella	Duncaniella freteri
concoct_130_sub	Bacillota_A	Clostridia	Lachnospirales	Lachnospiraceae	UBA7109	UBA7109 sp910576335
concoct_131_sub	Bacillota_A	Clostridia	Lachnospirales	Lachnospiraceae	1XD42-69	1XD42-69 sp910588565
concoct_137_sub	Bacillota_A	Clostridia	Lachnospirales	Lachnospiraceae	UBA3282	UBA3282 sp910587715
concoct_143_sub	Bacillota_A	Clostridia	Lachnospirales	Lachnospiraceae	Ventrimonas	Ventrimonas sp910584845
concoct_148_sub	Bacillota_A	Clostridia	Lachnospirales	Lachnospiraceae	Copromonas	Copromonas sp009917545
concoct_151	Bacillota_A	Clostridia	Lachnospirales	Lachnospiraceae	Ventrimonas	Ventrimonas sp910577765
concoct_162	Bacillota_A	Clostridia	Christensenellales	CAG-917	CAG-475
concoct_165	Patescibacteria	Saccharimonadia	Saccharimonadales	Nanosyncoccaceae	Nanosyncoccus
concoct_169_sub	Bacillota_A	Clostridia	Christensenellales	CAG-314	Fimimonas
concoct_172_sub	Campylobacterota	Campylobacteria	Campylobacterales	Helicobacteraceae	Helicobacter_C	Helicobacter_C typhlonius
concoct_179	Bacillota_A	Clostridia	Christensenellales	UBA3700	RACS-045	RACS-045 sp910579785
concoct_180_sub	Bacteroidota	Bacteroidia	Bacteroidales	Bacteroidaceae	Prevotella	Prevotella intestinalis
concoct_181_sub	Bacillota_A	Clostridia	Oscillospirales	Oscillospiraceae	Lawsonibacter
concoct_182	Bacteroidota	Bacteroidia	Bacteroidales	Rikenellaceae	Alistipes	Alistipes sp910575495
concoct_187_sub	Bacillota_A	Clostridia	Oscillospirales	Oscillospiraceae	Enterenecus	Enterenecus sp910588105
concoct_188_sub	Bacteroidota	Bacteroidia	Bacteroidales	Muribaculaceae	CAG-873	CAG-873 sp910576775
concoct_191	Bacillota_A	Clostridia	Lachnospirales	Lachnospiraceae	CAG-510	CAG-510 sp003979355
concoct_192_sub	Bacillota_A	Clostridia	Lachnospirales	Lachnospiraceae	Kineothrix	Kineothrix sp011958945
concoct_194	Bacillota_A	Clostridia	Lachnospirales	Lachnospiraceae	Choladocola	Choladocola sp910574965
concoct_195_sub	Bacillota_A	Clostridia	Lachnospirales	Lachnospiraceae	COE1	COE1 sp000403335
concoct_198	Bacillota_A	Clostridia	Lachnospirales	Lachnospiraceae	Merdisoma	Merdisoma sp910574255
concoct_199	Bacillota_A	Clostridia	Oscillospirales	Acutalibacteraceae	Acutalibacter	Acutalibacter sp910588935
concoct_206_sub	Bacillota_A	Clostridia	Lachnospirales	Lachnospiraceae	Acetatifactor	Acetatifactor sp910584235
concoct_211	Bacteroidota	Bacteroidia	Bacteroidales	Muribaculaceae	CAG-873	CAG-873 sp009775265
concoct_215_sub	Bacillota_A	Clostridia	Oscillospirales	Oscillospiraceae	Lawsonibacter	Lawsonibacter sp910589085
concoct_225_sub	Bacteroidota	Bacteroidia	Bacteroidales	Muribaculaceae	UBA3263
concoct_237	Patescibacteria	Saccharimonadia	Saccharimonadales	Nanosyncoccaceae	Nanosyncoccus	Nanosyncoccus sp013316435
concoct_249_sub	Bacillota_A	Clostridia	Lachnospirales	Lachnospiraceae	Caccovicinus	Caccovicinus sp910575565
concoct_24_sub	Bacillota_A	Clostridia	Lachnospirales	Lachnospiraceae	Lachnoclostridium_B
concoct_252_sub	Bacteroidota	Bacteroidia	Bacteroidales	Rikenellaceae	Alistipes
concoct_256	Bacillota_A	Clostridia	Lachnospirales	Lachnospiraceae	UBA3282	UBA3282 sp003612405
concoct_257	Bacillota_A	Clostridia	Oscillospirales	Acutalibacteraceae	Acutalibacter	Acutalibacter sp910589395
concoct_262	Bacteroidota	Bacteroidia	Bacteroidales	Muribaculaceae	CAG-873	CAG-873 sp910587545
concoct_263	Bacillota_A	Clostridia	Lachnospirales	Lachnospiraceae	Ventrimonas	Ventrimonas sp022799175
concoct_265_sub	Bacillota_A	Clostridia	Lachnospirales	Lachnospiraceae	Lachnospira	Lachnospira sp910587485
concoct_289_sub	Bacillota_A	Clostridia	Oscillospirales	Oscillospiraceae	Lawsonibacter	Lawsonibacter sp910588455
concoct_293	Bacillota_A	Clostridia	Oscillospirales	Oscillospiraceae	NSJ-51	NSJ-51 sp910585415
concoct_294_sub	Bacteroidota	Bacteroidia	Bacteroidales	Rikenellaceae	Alistipes	Alistipes sp002358415
concoct_295_sub	Bacillota_A	Clostridia	Oscillospirales	Oscillospiraceae	Enterenecus	Enterenecus sp910588495
concoct_300	Cyanobacteriota	Vampirovibrionia	Gastranaerophilales	Gastranaerophilaceae	Zag111
concoct_304	Bacteroidota	Bacteroidia	Bacteroidales	Bacteroidaceae	Paraprevotella	Paraprevotella sp910586505
concoct_305	Bacteroidota	Bacteroidia	Bacteroidales	Rikenellaceae	Alistipes	Alistipes sp910586375
concoct_309	Bacillota_A	Clostridia	Peptostreptococcales	Anaerovoracaceae	Emergencia	Emergencia sp009936045
concoct_315	Patescibacteria	Saccharimonadia	Saccharimonadales	Nanosyncoccaceae	Nanosyncoccus
concoct_317	Bacillota_A	Clostridia	Peptostreptococcales	Anaerovoracaceae	QAKD01
concoct_42	Bacteroidota	Bacteroidia	Bacteroidales	Tannerellaceae	Parabacteroides	Parabacteroides goldsteinii
concoct_43	Bacteroidota	Bacteroidia	Bacteroidales	Bacteroidaceae	Bacteroides	Bacteroides sp002491635
concoct_45_sub	Patescibacteria	Saccharimonadia	Saccharimonadales	Nanosyncoccaceae	Nanosyncoccus
concoct_46_sub	Bacillota	Bacilli	RF39	UBA660	Caccenecus
concoct_49_sub	Bacillota_A	Clostridia	Lachnospirales	Lachnospiraceae	Ventrimonas	Ventrimonas sp910577655
concoct_51_sub	Bacillota	Bacilli	Erysipelotrichales	Erysipelotrichaceae	Clostridium_AQ	Clostridium_AQ innocuum
concoct_55_sub	Bacillota_A	Clostridia	Lachnospirales	Lachnospiraceae	MGBC100174	MGBC100174 sp910576895
concoct_56_sub	Bacteroidota	Bacteroidia	Bacteroidales	Marinifilaceae	Odoribacter	Odoribacter sp910578105
concoct_62	Bacteroidota	Bacteroidia	Bacteroidales	Rikenellaceae	Alistipes	Alistipes sp002362235
concoct_72	Patescibacteria	Saccharimonadia	Saccharimonadales	Nanosyncoccaceae	Nanosyncoccus
concoct_76	Bacteroidota	Bacteroidia	Bacteroidales	Tannerellaceae	Parabacteroides	Parabacteroides distasonis_A
concoct_87	Bacteroidota	Bacteroidia	Bacteroidales	Bacteroidaceae	Phocaeicola	Phocaeicola sartorii
concoct_88	Bacillota_A	Clostridia	Lachnospirales	Lachnospiraceae	UBA3282	UBA3282 sp009774575
concoct_94	Bacillota_A	Clostridia	Christensenellales	Borkfalkiaceae	Coproplasma	Coproplasma sp910586065
maxbin.003	Bacteroidota	Bacteroidia	Bacteroidales	Muribaculaceae	Muribaculum	Muribaculum arabinoxylanisolvens
maxbin.004	Bacteroidota	Bacteroidia	Bacteroidales	Muribaculaceae	JAGBWK01	JAGBWK01 sp004102805
maxbin.008	Bacteroidota	Bacteroidia	Bacteroidales	Muribaculaceae	CAG-485	CAG-485 sp002362485
maxbin.009	Bacteroidota	Bacteroidia	Bacteroidales	Muribaculaceae	UBA7173	UBA7173 sp001689685
maxbin.011	Bacteroidota	Bacteroidia	Bacteroidales	Muribaculaceae	Duncaniella	Duncaniella muris
maxbin.013	Bacteroidota	Bacteroidia	Bacteroidales	Muribaculaceae	CAG-485	CAG-485 sp009775375
maxbin.018_sub	Bacteroidota	Bacteroidia	Bacteroidales	Muribaculaceae	CAG-873	CAG-873 sp009775535
maxbin.019_sub	Bacteroidota	Bacteroidia	Bacteroidales	Muribaculaceae	Duncaniella	Duncaniella sp001689575
maxbin.020	Bacillota_A	Clostridia	Lachnospirales	Lachnospiraceae	Butyribacter	Butyribacter sp009774235
maxbin.021	Bacteroidota	Bacteroidia	Bacteroidales	Bacteroidaceae	Alloprevotella	Alloprevotella sp009775705
maxbin.025	Bacteroidota	Bacteroidia	Bacteroidales	Muribaculaceae	Duncaniella	Duncaniella sp001689495
maxbin.026	Bacteroidota	Bacteroidia	Bacteroidales	Bacteroidaceae	Prevotella	Prevotella sp013166515
maxbin.027	Bacteroidota	Bacteroidia	Bacteroidales	Muribaculaceae	CAG-873	CAG-873 sp001689665
maxbin.028_sub	Bacteroidota	Bacteroidia	Bacteroidales	Muribaculaceae	UBA3263	UBA3263 sp001689615
maxbin.029_sub	Bacteroidota	Bacteroidia	Bacteroidales	Muribaculaceae	CAG-873	CAG-873 sp011959565
maxbin.033	Bacillota_A	Clostridia	Lachnospirales	Lachnospiraceae	CAG-590	CAG-590 sp910585605
maxbin.035_sub	Bacteroidota	Bacteroidia	Bacteroidales	Muribaculaceae	Muribaculum	Muribaculum intestinale
maxbin.037_sub	Bacteroidota	Bacteroidia	Bacteroidales	Muribaculaceae	CAG-485	CAG-485 sp002361215
maxbin.038	Bacillota_A	Clostridia	TANB77	CAG-508	Scatovivens
maxbin.041	Bacteroidota	Bacteroidia	Bacteroidales	Muribaculaceae	Paramuribaculum	Paramuribaculum sp001689565
maxbin.043_sub	Bacteroidota	Bacteroidia	Bacteroidales	Muribaculaceae	UBA7173
maxbin.050	Bacteroidota	Bacteroidia	Bacteroidales	Muribaculaceae	UBA7173	UBA7173 sp013316675
maxbin.054_sub	Bacteroidota	Bacteroidia	Bacteroidales	Muribaculaceae	UBA7173	UBA7173 sp910579105
maxbin.055	Bacteroidota	Bacteroidia	Bacteroidales	Muribaculaceae	UBA7173	UBA7173 sp001689485
maxbin.057_sub	Bacteroidota	Bacteroidia	Bacteroidales	Muribaculaceae	CAG-485	CAG-485 sp009775365
maxbin.060_sub	Bacillota_A	Clostridia	Lachnospirales	Lachnospiraceae	1XD8-76	1XD8-76 sp910573755
maxbin.062_sub	Pseudomonadota	Alphaproteobacteria	Rs-D84	Rs-D84	Enterousia	Enterousia sp013316395
maxbin.063	Bacteroidota	Bacteroidia	Bacteroidales	Rikenellaceae	Alistipes	Alistipes sp910577475
maxbin.067	Bacillota	Bacilli	Erysipelotrichales	Erysipelotrichaceae	Dubosiella	Dubosiella sp004793885
maxbin.070_sub	Bacillota_A	Clostridia	Christensenellales	UBA1242	Caccovivens
maxbin.074	Bacteroidota	Bacteroidia	Bacteroidales	Muribaculaceae	CAG-873	CAG-873 sp002491245
maxbin.077	Bacteroidota	Bacteroidia	Bacteroidales	Bacteroidaceae	Bacteroides	Bacteroides acidifaciens
maxbin.080_sub	Pseudomonadota	Gammaproteobacteria	Burkholderiales	Burkholderiaceae_A	Turicimonas	Turicimonas muris
maxbin.081_sub	Bacteroidota	Bacteroidia	Bacteroidales	Rikenellaceae	Alistipes	Alistipes sp002428825
maxbin.084_sub	Bacillota_A	Clostridia	Oscillospirales	Oscillospiraceae	Dysosmobacter	Dysosmobacter sp910584075
maxbin.085	Bacteroidota	Bacteroidia	Bacteroidales	Muribaculaceae	CAG-873	CAG-873 sp910583525
maxbin.089	Bacillota_A	Clostridia	Lachnospirales	Lachnospiraceae	Sporofaciens	Sporofaciens sp000403455
maxbin.090	Bacteroidota	Bacteroidia	Bacteroidales	Muribaculaceae	CAG-873	CAG-873 sp910578035
maxbin.091	Bacillota	Bacilli	Lactobacillales	Lactobacillaceae	Lactobacillus	Lactobacillus intestinalis
maxbin.096	Bacillota_A	Clostridia	Oscillospirales	Ruminococcaceae	Anaerotruncus	Anaerotruncus sp003612625
maxbin.101	Bacillota_A	Clostridia	Oscillospirales	Oscillospiraceae	Enterenecus	Enterenecus sp910585265
maxbin.108	Bacillota_A	Clostridia	Lachnospirales	Lachnospiraceae	Caccovicinus	Caccovicinus sp009774615
maxbin.110	Bacillota_A	Clostridia	Oscillospirales	Oscillospiraceae	Pelethomonas	Pelethomonas sp910588365
maxbin.115	Bacteroidota	Bacteroidia	Bacteroidales	UBA932	Cryptobacteroides	Cryptobacteroides sp910585445
maxbin.118	Bacillota_A	Clostridia	Lachnospirales	Lachnospiraceae	CAG-95	CAG-95 sp910585005
maxbin.123_sub	Bacillota_A	Clostridia	Lachnospirales	Lachnospiraceae	Acetatifactor	Acetatifactor sp910585615
maxbin.126	Bacillota	Bacilli	RF39	UBA660	Caccenecus	Caccenecus sp910585045
maxbin.134	Bacillota_A	Clostridia	Oscillospirales	Oscillospiraceae	Pelethomonas	Pelethomonas sp009774055
maxbin.137	Bacteroidota	Bacteroidia	Bacteroidales	Muribaculaceae	Muribaculum	Muribaculum sp910587665
maxbin.138_sub	Bacillota_A	Clostridia	Oscillospirales	Oscillospiraceae	CAJFPI01
maxbin.143	Bacillota_A	Clostridia	Oscillospirales	Ruminococcaceae	Angelakisella	Angelakisella sp910585525
maxbin.146	Bacteroidota	Bacteroidia	Bacteroidales	Muribaculaceae	JAFLTL01	JAFLTL01 sp910578395
maxbin.147	Bacillota_A	Clostridia	Oscillospirales	Oscillospiraceae	Marseille-P3106	Marseille-P3106 sp022800215
maxbin.149_sub	Bacillota_A	Clostridia	Oscillospirales	Oscillospiraceae	Dysosmobacter	Dysosmobacter sp009774015
maxbin.154_sub	Bacillota_A	Clostridia	Oscillospirales	Oscillospiraceae	Pelethomonas	Pelethomonas sp910579965
maxbin.159_sub	Bacillota_A	Clostridia	Oscillospirales	Oscillospiraceae	Pelethomonas
maxbin.161	Desulfobacterota	Desulfovibrionia	Desulfovibrionales	Desulfovibrionaceae	Bilophila	Bilophila sp910585945
maxbin.164	Bacillota_A	Clostridia	Oscillospirales	Ruminococcaceae	Angelakisella	Angelakisella sp022795575
maxbin.167_sub	Bacillota_A	Clostridia	Oscillospirales	Ruminococcaceae
maxbin.168_sub	Patescibacteria	Saccharimonadia	Saccharimonadales	Nanosyncoccaceae	Nanosyncoccus
maxbin.171_sub	Bacillota_A	Clostridia	Oscillospirales	Oscillospiraceae	Marseille-P3106
maxbin.180	Bacteroidota	Bacteroidia	Bacteroidales	Marinifilaceae	Odoribacter	Odoribacter sp009935865
maxbin.184_sub	Bacillota_A	Clostridia	Lachnospirales	Lachnospiraceae	UBA3282	UBA3282 sp910578475
maxbin.186	Bacillota_A	Clostridia	Oscillospirales	Acutalibacteraceae	Acutalibacter	Acutalibacter muris
maxbin.187	Bacillota_A	Clostridia	Oscillospirales	Butyricicoccaceae	Pseudobutyricicoccus	Pseudobutyricicoccus sp910579575
maxbin.190	Bacillota_A	Clostridia	Christensenellales	CAG-74	UBA11524
maxbin.193	Bacillota_A	Clostridia	Christensenellales	Borkfalkiaceae	Gallimonas	Gallimonas sp910586675
maxbin.205_sub	Bacteroidota	Bacteroidia	Bacteroidales	Bacteroidaceae	Bacteroides	Bacteroides caecimuris
maxbin.207	Bacillota_A	Clostridia	Lachnospirales	Lachnospiraceae	UBA3402	UBA3402 sp021769025
maxbin.208	Bacillota_A	Clostridia	Oscillospirales	Oscillospiraceae	Dysosmobacter	Dysosmobacter sp910588175
maxbin.210	Bacteroidota	Bacteroidia	Bacteroidales	Muribaculaceae	Amulumruptor	Amulumruptor sp001689515
maxbin.212	Bacillota_A	Clostridia	Christensenellales	Pumilibacteraceae	Anaerocaecibacter	Anaerocaecibacter sp910577945
maxbin.216	Desulfobacterota	Desulfovibrionia	Desulfovibrionales	Desulfovibrionaceae	Mailhella	Mailhella sp910579055
maxbin.218	Bacillota_A	Clostridia	Lachnospirales	Lachnospiraceae	VSOB01	VSOB01 sp910587635
maxbin.220	Deferribacterota	Deferribacteres	Deferribacterales	Mucispirillaceae	Mucispirillum	Mucispirillum sp910586745
maxbin.221	Bacillota_A	Clostridia	Lachnospirales	Lachnospiraceae	Choladocola	Choladocola sp009774135
maxbin.231	Bacteroidota	Bacteroidia	Bacteroidales	Rikenellaceae	Avirikenella	Avirikenella sp910588925
maxbin.234	Pseudomonadota	Alphaproteobacteria	RF32	CAG-239	CAJLXD01
maxbin.239	Bacteroidota	Bacteroidia	Bacteroidales	Rikenellaceae	Alistipes	Alistipes sp910584485
maxbin.250	Bacillota_A	Clostridia	Oscillospirales	Ruminococcaceae	Ruthenibacterium
maxbin.252	Pseudomonadota	Alphaproteobacteria	RF32	CAG-239	CAG-267	CAG-267 sp910580155
maxbin.260	Bacillota_A	Clostridia	Lachnospirales	Lachnospiraceae	Ventrimonas	Ventrimonas sp910575255
maxbin.261_sub	Bacillota_A	Clostridia	Lachnospirales	Lachnospiraceae	Acetatifactor
maxbin.262_sub	Bacillota_A	Clostridia	Oscillospirales	Ruminococcaceae	Angelakisella
maxbin.266	Bacillota_A	Clostridia	Oscillospirales	Oscillospiraceae	Lawsonibacter
maxbin.279	Bacillota_A	Clostridia	Lachnospirales	Lachnospiraceae	MD308	MD308 sp910586965
maxbin.282	Patescibacteria	Saccharimonadia	Saccharimonadales	Nanosyncoccaceae	Nanosyncoccus
maxbin.285_sub	Bacteroidota	Bacteroidia	Bacteroidales	Muribaculaceae	HGM05190
maxbin.287	Cyanobacteriota	Vampirovibrionia	Gastranaerophilales	Gastranaerophilaceae	Zag111
maxbin.288	Bacillota_A	Clostridia	Lachnospirales	Lachnospiraceae	COE1	COE1 sp910585765
maxbin.290	Bacillota_A	Clostridia	Christensenellales	Borkfalkiaceae	Gallimonas	Gallimonas sp910585235
maxbin.293_sub	Bacillota_A	Clostridia	Oscillospirales	Oscillospiraceae	Dysosmobacter	Dysosmobacter sp910579365
maxbin.294	Bacillota_A	Clostridia	Christensenellales	Borkfalkiaceae	Coproplasma	Coproplasma sp910577555
maxbin.297_sub	Bacillota_A	Clostridia	Lachnospirales	Lachnospiraceae	14/02/24	14-2 sp910577785
maxbin.299_sub	Bacillota_A	Clostridia	Lachnospirales	Lachnospiraceae	CAG-95	CAG-95 sp009917455
maxbin.300_sub	Bacillota_A	Clostridia	Lachnospirales	Lachnospiraceae	CAG-95	CAG-95 sp009917485
maxbin.301	Bacillota_A	Clostridia	Christensenellales	UBA3700	RACS-045	RACS-045 sp013316135
maxbin.303_sub	Bacillota_A	Clostridia	Lachnospirales	Lachnospiraceae	UBA3282
maxbin.304	Bacillota	Bacilli	RF39	UBA660	UBA5578
maxbin.308	Bacillota_A	Clostridia	Lachnospirales	Lachnospiraceae	UBA3282	UBA3282 sp910577735
maxbin.310	Bacteroidota	Bacteroidia	Bacteroidales	Marinifilaceae	Odoribacter	Odoribacter sp910589025
maxbin.325	Bacillota_A	Clostridia	Christensenellales	Pumilibacteraceae	Anaerocaecibacter	Anaerocaecibacter sp910587805
maxbin.337_sub	Bacillota_A	Clostridia	Lachnospirales	Lachnospiraceae	An181	An181 sp910585545
maxbin.338	Bacillota_A	Clostridia	Oscillospirales	Oscillospiraceae	Enterenecus	Enterenecus sp910587205
maxbin.341	Bacillota_A	Clostridia	Oscillospirales	Oscillospiraceae	Enterenecus	Enterenecus sp910579595
maxbin.343	Bacillota_A	Clostridia	Christensenellales	CAG-314	Fimimonas
maxbin.345	Patescibacteria	Saccharimonadia	Saccharimonadales	Nanosyncoccaceae	Nanosyncoccus
maxbin.346	Cyanobacteriota	Vampirovibrionia	Gastranaerophilales	RUG14156	RUG14156
maxbin.348	Patescibacteria	Saccharimonadia	Saccharimonadales	Nanosyncoccaceae	Nanosyncoccus
maxbin.349	Pseudomonadota	Gammaproteobacteria	Enterobacterales	Enterobacteriaceae	Escherichia	Escherichia coli
maxbin.351	Bacteroidota	Bacteroidia	Bacteroidales	Rikenellaceae	Alistipes	Alistipes sp910580175
maxbin.353	Bacillota	Bacilli	RF39	UBA660	CAG-582	CAG-582 sp910588195
maxbin.356	Bacillota	Bacilli	Acholeplasmatales	Anaeroplasmataceae	Pelethenecus	Pelethenecus sp910579215
maxbin.357	Bacillota	Bacilli	RF39	UBA660	UBA3789
maxbin.366_sub	Bacillota_A	Clostridia	Oscillospirales	Oscillospiraceae	CAJFPI01
maxbin.368	Bacteroidota	Bacteroidia	Bacteroidales	Bacteroidaceae	Bacteroides	Bacteroides sp910585845
maxbin.369	Patescibacteria	Saccharimonadia	Saccharimonadales	Nanosyncoccaceae	Nanosyncoccus
maxbin.372	Bacillota_A	Clostridia	Christensenellales	Borkfalkiaceae	Coproplasma
maxbin.374	Cyanobacteriota	Vampirovibrionia	Gastranaerophilales	RUG14156	MGBC122484	MGBC122484 sp910577515
maxbin.375	Patescibacteria	Saccharimonadia	Saccharimonadales	Nanosyncoccaceae	Nanosyncoccus
maxbin.376	Bacillota_A	Clostridia	Lachnospirales	Lachnospiraceae	Kineothrix	Kineothrix sp910587275
maxbin.379_sub	Bacillota_A	Clostridia	Christensenellales	Borkfalkiaceae	Coproplasma	Coproplasma sp910587365
maxbin.380	Bacillota_A	Clostridia	Oscillospirales	Butyricicoccaceae	Butyricicoccus
maxbin.383	Bacillota_A	Clostridia	Lachnospirales	Lachnospiraceae	Eubacterium_F	Eubacterium_F sp910584875
maxbin.385	Bacillota_A	Clostridia	TANB77	CAG-508	UMGS1781
maxbin.386_sub	Patescibacteria	Saccharimonadia	Saccharimonadales	Nanosyncoccaceae	Nanosyncoccus
maxbin.387	Patescibacteria	Saccharimonadia	Saccharimonadales	Nanosyncoccaceae	Nanosyncoccus
maxbin.388	Bacillota_A	Clostridia	Christensenellales	UBA3700	MGBC100798	MGBC100798 sp910588545
maxbin.390	Bacillota_A	Clostridia	Oscillospirales	Ruminococcaceae	Negativibacillus	Negativibacillus sp910578755
maxbin.401	Bacteroidota	Bacteroidia	Bacteroidales	Rikenellaceae	Alistipes	Alistipes sp910587675
maxbin.403	Bacillota	Bacilli	RF39	UBA660	MGBC108787
maxbin.404	Pseudomonadota	Alphaproteobacteria	RF32	CAG-239	CAG-267
maxbin.406	Bacillota_A	Clostridia	TANB77	CAG-508	UMGS1994
maxbin.407	Bacillota_A	Clostridia	Christensenellales	UBA1242	Caccovivens
maxbin.409	Bacillota	Bacilli	RF39	UBA660	Coprovivens	Coprovivens sp910577505
maxbin.410	Bacillota_A	Clostridia	Christensenellales	UBA1242	Caccovivens
maxbin.411	Bacillota	Bacilli	Erysipelotrichales	Coprobacillaceae
maxbin.414	Bacillota	Bacilli	Lactobacillales	Enterococcaceae	Enterococcus_D	Enterococcus_D gallinarum
maxbin.416	Cyanobacteriota	Vampirovibrionia	Gastranaerophilales	Gastranaerophilaceae	UBA2883
maxbin.417	Bacillota_A	Clostridia	Christensenellales	Borkfalkiaceae	Coproplasma
maxbin.418	Cyanobacteriota	Vampirovibrionia	Gastranaerophilales	RUG14156	MGBC122484	MGBC122484 sp910586855
maxbin.419	Bacillota_A	Clostridia	Christensenellales	UBA1242	Onthoplasma
maxbin.420	Patescibacteria	Saccharimonadia	Saccharimonadales	Nanosyncoccaceae	Nanosyncoccus
maxbin.423	Pseudomonadota	Alphaproteobacteria	Rs-D84	Rs-D84	Enterousia
maxbin.424	Bacillota_A	Clostridia	Christensenellales	UBA1242	Onthoplasma
maxbin.426	Spirochaetota	Brachyspirae	Brachyspirales	Brachyspiraceae	Brachyspira	Brachyspira sp910588665
maxbin.428	Bacillota_A	Clostridia	Christensenellales	UBA1242	Onthoplasma
metabat.103	Bacillota_A	Clostridia	Lachnospirales	Lachnospiraceae	RGIG8607	RGIG8607 sp910577045
metabat.106	Bacillota_A	Clostridia	Lachnospirales	Lachnospiraceae	CAG-95	CAG-95 sp910587295
metabat.108	Bacillota_A	Clostridia	Lachnospirales	Lachnospiraceae	UMGS1370	UMGS1370 sp910577645
metabat.110	Bacillota_A	Clostridia	Lachnospirales	Lachnospiraceae	Choladocola	Choladocola sp910587495
metabat.117	Campylobacterota	Campylobacteria	Campylobacterales	Helicobacteraceae	Helicobacter_D	Helicobacter_D ganmani
metabat.12	Bacillota_A	Clostridia	Christensenellales	Borkfalkiaceae	Coproplasma	Coproplasma sp910586035
metabat.125	Bacillota_A	Clostridia	Lachnospirales	Lachnospiraceae	RGIG4057	RGIG4057 sp910577165
metabat.132	Bacillota_A	Clostridia	Oscillospirales	Oscillospiraceae
metabat.133	Bacillota_A	Clostridia	Christensenellales	Pumilibacteraceae	Pumilibacter	Pumilibacter sp910579245
metabat.14	Bacteroidota	Bacteroidia	Bacteroidales	Muribaculaceae	UBA7173	UBA7173 sp013316535
metabat.143	Bacillota	Bacilli	RF39	UBA660	HGM10857
metabat.148	Bacillota_A	Clostridia	Christensenellales	Pumilibacteraceae	Anaerocaecibacter	Anaerocaecibacter sp910577435
metabat.154	Bacillota_A	Clostridia	Christensenellales	Borkfalkiaceae	Coproplasma	Coproplasma sp910588685
metabat.158	Bacillota_A	Clostridia	Oscillospirales	Oscillospiraceae	Pelethomonas	Pelethomonas sp910578505
metabat.163	Bacillota_A	Clostridia	Christensenellales	Pumilibacteraceae	MGBC157735	MGBC157735 sp910587445
metabat.167	Bacillota_A	Clostridia	Lachnospirales	Lachnospiraceae	Merdisoma	Merdisoma sp009917555
metabat.170_sub	Bacteroidota	Bacteroidia	Bacteroidales	Muribaculaceae	CAG-873	CAG-873 sp910587235
metabat.172_sub	Bacteroidota	Bacteroidia	Bacteroidales	Muribaculaceae	CAG-873	CAG-873 sp910578365
metabat.173	Bacillota_A	Clostridia	Oscillospirales	Ruminococcaceae	UBA3818	UBA3818 sp910578255
metabat.178	Campylobacterota	Campylobacteria	Campylobacterales	Helicobacteraceae	Helicobacter_C	Helicobacter_C hepaticus
metabat.17_sub	Bacteroidota	Bacteroidia	Bacteroidales	Marinifilaceae	Odoribacter	Odoribacter sp910578985
metabat.181	Bacteroidota	Bacteroidia	Bacteroidales	Bacteroidaceae	Prevotella	Prevotella rodentium
metabat.184	Bacteroidota	Bacteroidia	Bacteroidales	Muribaculaceae	JAAVFS01
metabat.186	Patescibacteria	Saccharimonadia	Saccharimonadales	Nanosyncoccaceae	Nanosyncoccus
metabat.189	Bacteroidota	Bacteroidia	Bacteroidales	Muribaculaceae	CAG-873
metabat.19	Bacteroidota	Bacteroidia	Bacteroidales	Muribaculaceae	Paramuribaculum	Paramuribaculum sp001689535
metabat.190	Bacillota_A	Clostridia	Lachnospirales	Lachnospiraceae	COE1	COE1 sp009774375
metabat.194	Bacillota_A	Clostridia	Oscillospirales	Oscillospiraceae	Enterenecus
metabat.199	Bacteroidota	Bacteroidia	Bacteroidales	Muribaculaceae	Duncaniella	Duncaniella sp002494015
metabat.1_sub	Bacillota_A	Clostridia	Oscillospirales	Oscillospiraceae	Lawsonibacter
metabat.208	Bacillota_A	Clostridia	Oscillospirales	Acutalibacteraceae	Eubacterium_R	Eubacterium_R sp011958665
metabat.220	Bacteroidota	Bacteroidia	Bacteroidales	Muribaculaceae	CAG-873	CAG-873 sp003979155
metabat.221_sub	Bacillota_A	Clostridia	Lachnospirales	Lachnospiraceae	Sporofaciens	Sporofaciens sp009774295
metabat.224	Bacillota_A	Clostridia	Lachnospirales	Lachnospiraceae	CAG-95
metabat.226	Bacillota_A	Clostridia	Lachnospirales	Lachnospiraceae	UBA3282	UBA3282 sp910586705
metabat.231	Bacillota_A	Clostridia	Oscillospirales	Oscillospiraceae	Lawsonibacter	Lawsonibacter sp910575265
metabat.236	Bacillota_A	Clostridia	Lachnospirales	Lachnospiraceae	Butyribacter	Butyribacter sp910586555
metabat.238	Bacillota_A	Clostridia	Christensenellales	UBA3700	MGBC100798	MGBC100798 sp910584975
metabat.245	Bacillota_A	Clostridia	Christensenellales	UBA3700	MGBC120929	MGBC120929 sp910583735
metabat.251	Patescibacteria	Saccharimonadia	Saccharimonadales	Nanosyncoccaceae	Nanosyncoccus
metabat.252	Bacillota_A	Clostridia	Lachnospirales	Lachnospiraceae	CAG-95	CAG-95 sp910586025
metabat.254	Bacillota_A	Clostridia	Lachnospirales	Lachnospiraceae	Acetatifactor	Acetatifactor sp910585805
metabat.255	Bacillota_A	Clostridia	Lachnospirales	Lachnospiraceae	Eubacterium_F	Eubacterium_F sp910589595
metabat.259_sub	Bacillota_A	Clostridia	Oscillospirales	Oscillospiraceae	Marseille-P3106	Marseille-P3106 sp022792495
metabat.26	Bacillota_A	Clostridia	Lachnospirales	Lachnospiraceae	CAG-95	CAG-95 sp000403495
metabat.260	Bacillota_B	Dehalobacteriia	UBA4068	UBA5755	Avidehalobacter	Avidehalobacter sp022797295
metabat.263_sub	Bacillota_A	Clostridia	Lachnospirales	Lachnospiraceae	Butyribacter	Butyribacter sp910588655
metabat.264	Bacillota	Bacilli	RF39	UBA660	Caccenecus
metabat.265	Bacillota	Bacilli	Erysipelotrichales	Coprobacillaceae	Fimiplasma	Fimiplasma sp910588165
metabat.267	Actinomycetota	Actinomycetia	Actinomycetales	Bifidobacteriaceae	Bifidobacterium	Bifidobacterium animalis
metabat.269_sub	Bacteroidota	Bacteroidia	Bacteroidales	Muribaculaceae	Duncaniella	Duncaniella dubosii
metabat.270	Bacillota_A	Clostridia	Lachnospirales	Lachnospiraceae	CAG-303	CAG-303 sp910577835
metabat.271	Verrucomicrobiota	Verrucomicrobiae	Verrucomicrobiales	Akkermansiaceae	Akkermansia	Akkermansia muciniphila_A
metabat.273	Bacillota_A	Clostridia	Oscillospirales	Ruminococcaceae	RGIG8773	RGIG8773 sp910586535
metabat.274	Bacillota_A	Clostridia	TANB77	CAG-465	CAG-465
metabat.275	Bacillota_A	Clostridia	Lachnospirales	Lachnospiraceae	Schaedlerella	Schaedlerella sp009911175
metabat.278	Bacillota_A	Clostridia	Christensenellales	Borkfalkiaceae	Coproplasma	Coproplasma sp910587825
metabat.28	Bacillota	Bacilli	Erysipelotrichales	Erysipelotrichaceae	Faecalibaculum	Faecalibaculum rodentium
metabat.284_sub	Bacillota_A	Clostridia	Oscillospirales	Oscillospiraceae	Dysosmobacter	Dysosmobacter sp910575505
metabat.288	Bacillota_A	Clostridia	Christensenellales	Borkfalkiaceae	Coproplasma	Coproplasma sp910587625
metabat.289	Bacillota_A	Clostridia	Christensenellales	UBA1242
metabat.294_sub	Bacteroidota	Bacteroidia	Bacteroidales	Muribaculaceae	CAG-485	CAG-485 sp910586175
metabat.298	Bacillota_A	Clostridia	TANB77	CAG-508	RGIG8482	RGIG8482 sp022799315
metabat.299	Bacillota_A	Clostridia	Christensenellales	Borkfalkiaceae	Gallimonas	Gallimonas sp910586365
metabat.307	Bacillota_A	Clostridia	Christensenellales	Pumilibacteraceae	Anaerocaecibacter	Anaerocaecibacter muris
metabat.30_sub	Bacillota_A	Clostridia	Lachnospirales	Lachnospiraceae	Choladocola	Choladocola sp009774145
metabat.312	Bacillota_A	Clostridia	Lachnospirales	Lachnospiraceae	Acetatifactor	Acetatifactor sp910579755
metabat.315	Bacteroidota	Bacteroidia	Bacteroidales	Muribaculaceae	CAG-873	CAG-873 sp009775195
metabat.32	Bacillota_A	Clostridia	TANB77	CAG-508	UMGS1663
metabat.320	Bacillota_A	Clostridia	Oscillospirales	Ruminococcaceae	CAG-115	CAG-115 sp910587135
metabat.322	Patescibacteria	Saccharimonadia	Saccharimonadales	Nanosyncoccaceae	Nanosyncoccus
metabat.333	Bacillota_A	Clostridia	Oscillospirales	Ruminococcaceae	CAG-115	CAG-115 sp910587465
metabat.338	Bacillota_A	Clostridia	Christensenellales	UBA1242	Caccovivens
metabat.344	Patescibacteria	Saccharimonadia	Saccharimonadales	Nanosyncoccaceae	Nanosyncoccus
metabat.351	Bacillota_A	Clostridia	Oscillospirales	Oscillospiraceae	Pelethomonas	Pelethomonas sp910577915
metabat.357_sub	Bacillota_A	Clostridia	Lachnospirales	Lachnospiraceae	CAG-95	CAG-95 sp910579685
metabat.359	Bacillota_A	Clostridia	Lachnospirales	Anaerotignaceae	Anaerotignum	Anaerotignum sp910576545
metabat.361	Bacillota_A	Clostridia	Lachnospirales	Lachnospiraceae	1XD8-76	1XD8-76 sp910578085
metabat.366	Bacillota_A	Clostridia	Oscillospirales	Oscillospiraceae	NSJ-51
metabat.367	Bacillota_A	Clostridia	Lachnospirales	Lachnospiraceae	UBA3282	UBA3282 sp910578555
metabat.368_sub	Bacillota_A	Clostridia	Lachnospirales	Lachnospiraceae	UBA3282	UBA3282 sp009774655
metabat.370	Bacteroidota	Bacteroidia	Bacteroidales	Muribaculaceae	Paramuribaculum	Paramuribaculum intestinale
metabat.372_sub	Bacillota	Bacilli	Lactobacillales	Lactobacillaceae	Lactobacillus	Lactobacillus johnsonii
metabat.373_sub	Bacillota_A	Clostridia	Oscillospirales	Oscillospiraceae	Pelethomonas	Pelethomonas sp910587785
metabat.374	Pseudomonadota	Alphaproteobacteria	RF32	CAG-239	Scatocola	Scatocola sp910577205
metabat.378	Bacillota_A	Clostridia	Christensenellales	UBA1242	RGIG1681
metabat.381	Bacillota_A	Clostridia	Lachnospirales	Lachnospiraceae	Caccovicinus	Caccovicinus sp910585635
metabat.382	Bacillota_A	Clostridia	Christensenellales	Pumilibacteraceae	Pumilibacter
metabat.385	Bacillota_A	Clostridia	Lachnospirales	Lachnospiraceae	COE1	COE1 sp009774245
metabat.391	Bacillota_A	Clostridia	Lachnospirales	Lachnospiraceae	MGBC114844	MGBC114844 sp910585855
metabat.395	Bacillota_A	Clostridia	Lachnospirales	Lachnospiraceae	Kineothrix	Kineothrix sp000403275
metabat.399_sub	Bacillota	Bacilli	Lactobacillales	Lactobacillaceae	Limosilactobacillus
metabat.403	Pseudomonadota	Alphaproteobacteria	RF32	CAG-239	CAZU01
metabat.404_sub	Bacillota_A	Clostridia	Christensenellales	UBA3700	MGBC161649	MGBC161649 sp910587685
metabat.405	Bacillota_A	Clostridia	Lachnospirales	Lachnospiraceae	COE1	COE1 sp002490665
metabat.409	Bacillota_A	Clostridia	Oscillospirales	Oscillospiraceae	Dysosmobacter	Dysosmobacter sp910577405
metabat.411	Bacillota_A	Clostridia	Lachnospirales	Lachnospiraceae	UBA3402	UBA3402 sp910586845
metabat.415	Bacillota_A	Clostridia	Lachnospirales	Lachnospiraceae	Sporofaciens	Sporofaciens sp910587575
metabat.422	Bacillota_A	Clostridia	Lachnospirales	Lachnospiraceae	CAG-56	CAG-56 sp004793585
metabat.427	Bacillota_A	Clostridia	Christensenellales	UBA1242
metabat.428_sub	Bacillota_A	Clostridia	Lachnospirales	Lachnospiraceae	Butyribacter	Butyribacter sp910586605
metabat.429_sub	Bacillota_A	Clostridia	Oscillospirales	Oscillospiraceae	Pelethomonas	Pelethomonas sp910579485
metabat.43	Bacillota_A	Clostridia	Lachnospirales	Lachnospiraceae	14/02/24	14-2 sp910576385
metabat.430	Bacillota_A	Clostridia	Lachnospirales	Lachnospiraceae	Acetatifactor	Acetatifactor sp910586485
metabat.434_sub	Bacteroidota	Bacteroidia	Bacteroidales	Muribaculaceae	CAG-873	CAG-873 sp001689415
metabat.435	Bacillota_A	Clostridia	Lachnospirales	Lachnospiraceae	CAG-95
metabat.436	Bacteroidota	Bacteroidia	Bacteroidales	Rikenellaceae	Alistipes	Alistipes sp910576555
metabat.437	Bacteroidota	Bacteroidia	Bacteroidales	Rikenellaceae	Alistipes	Alistipes sp009774895
metabat.441	Bacillota_A	Clostridia	Lachnospirales	Lachnospiraceae	Eubacterium_J	Eubacterium_J sp910574915
metabat.442	Bacillota_A	Clostridia	Christensenellales	Pumilibacteraceae	Anaerocaecibacter
metabat.445	Bacillota_A	Clostridia	Christensenellales	Borkfalkiaceae	Coproplasma
metabat.44_sub	Bacillota_A	Clostridia	Lachnospirales	Lachnospiraceae	UBA3402	UBA3402 sp910588865
metabat.452	Bacillota_A	Clostridia	Lachnospirales	Lachnospiraceae	COE1	COE1 sp009774345
metabat.455	Bacteroidota	Bacteroidia	Bacteroidales	Rikenellaceae	Alistipes
metabat.460	Bacillota_A	Clostridia	Lachnospirales	Lachnospiraceae	COE1	COE1 sp009774395
metabat.469_sub	Bacillota_A	Clostridia	Oscillospirales	Oscillospiraceae	Pelethomonas	Pelethomonas sp022800665
metabat.47	Bacillota_A	Clostridia	Lachnospirales	Lachnospiraceae	Merdisoma
metabat.470_sub	Bacteroidota	Bacteroidia	Bacteroidales	Muribaculaceae	CAG-485	CAG-485 sp002361155
metabat.486	Bacillota_A	Clostridia	Lachnospirales	Lachnospiraceae	UBA3282	UBA3282 sp910588215
metabat.49	Bacillota_A	Clostridia	Christensenellales	Borkfalkiaceae	Gallimonas	Gallimonas sp910586985
metabat.497_sub	Bacillota_A	Clostridia	Oscillospirales	Ruminococcaceae	UBA1405	UBA1405 sp022800935
metabat.515	Bacteroidota	Bacteroidia	Bacteroidales	Muribaculaceae	CAG-485	CAG-485 sp003979075
metabat.516_sub	Bacteroidota	Bacteroidia	Bacteroidales	Tannerellaceae	Parabacteroides	Parabacteroides sp910577325
metabat.52	Bacteroidota	Bacteroidia	Bacteroidales	Muribaculaceae	Muribaculum	Muribaculum gordoncarteri
metabat.520_sub	Bacteroidota	Bacteroidia	Bacteroidales	Muribaculaceae	Muribaculum	Muribaculum sp002473395
metabat.521	Bacillota_A	Clostridia	TANB77	CAG-508	CAG-269
metabat.522_sub	Bacillota	Bacilli	Erysipelotrichales	Erysipelotrichaceae	Dubosiella	Dubosiella newyorkensis
metabat.528	Bacillota_A	Clostridia	TANB77	CAG-508	UMGS1994
metabat.531	Bacillota_A	Clostridia	Oscillospirales	Oscillospiraceae	HGM13010
metabat.533	Bacillota_A	Clostridia	Lachnospirales	Lachnospiraceae	Acetatifactor	Acetatifactor sp910585015
metabat.534	Desulfobacterota	Desulfovibrionia	Desulfovibrionales	Desulfovibrionaceae	Desulfovibrio	Desulfovibrio sp009773975
metabat.536_sub	Bacteroidota	Bacteroidia	Bacteroidales	Muribaculaceae	UBA7173	UBA7173 sp002491305
metabat.540	Bacillota_A	Clostridia	Lachnospirales	Lachnospiraceae	Schaedlerella	Schaedlerella sp910574865
metabat.543	Bacillota_A	Clostridia	Lachnospirales	Lachnospiraceae	Choladocola	Choladocola sp910579225
metabat.544_sub	Bacillota_A	Clostridia	Oscillospirales	Oscillospiraceae	Faecousia	Faecousia sp910589155
metabat.546	Bacillota_A	Clostridia	Oscillospirales	Oscillospiraceae	Lawsonibacter	Lawsonibacter sp910588635
metabat.54_sub	Pseudomonadota	Gammaproteobacteria	Burkholderiales	Burkholderiaceae_A	Parasutterella	Parasutterella sp009767915
metabat.550	Bacillota_A	Clostridia	Lachnospirales	Lachnospiraceae	COE1	COE1 sp003513705
metabat.552_sub	Bacillota_A	Clostridia	Lachnospirales	Lachnospiraceae	Acetatifactor	Acetatifactor sp910589035
metabat.553_sub	Bacillota_A	Clostridia	Lachnospirales	Lachnospiraceae	UBA3282	UBA3282 sp910575245
metabat.554	Bacillota_A	Clostridia	Christensenellales	Pumilibacteraceae	MGBC157735	MGBC157735 sp910588155
metabat.561	Bacillota	Bacilli	RF39	UBA660	MGBC139354
metabat.562_sub	Bacillota_A	Clostridia	Oscillospirales	Oscillospiraceae	Marseille-P3106	Marseille-P3106 sp910587345
metabat.563	Bacillota_A	Clostridia	Lachnospirales	Lachnospiraceae	Paralachnospira_A	Paralachnospira_A sp910588405
metabat.566_sub	Bacillota_A	Clostridia	TANB77	CAG-508	CAG-269	CAG-269 sp022794095
metabat.57	Bacillota_A	Clostridia	Lachnospirales	Lachnospiraceae	CAG-95	CAG-95 sp910579425
metabat.570	Pseudomonadota	Alphaproteobacteria	Rs-D84	Rs-D84	Enterousia
metabat.573_sub	Bacillota_A	Clostridia	Clostridiales	Clostridiaceae	Dwaynesavagella	Dwaynesavagella sp000270205
metabat.575	Patescibacteria	Saccharimonadia	Saccharimonadales	Nanosyncoccaceae	Nanosyncoccus
metabat.576	Bacillota	Bacilli	RF39	UBA660	MGBC162267
metabat.584	Patescibacteria	Saccharimonadia	Saccharimonadales	Nanosyncoccaceae	Nanosyncoccus
metabat.587	Bacillota_A	Clostridia	Oscillospirales	Ruminococcaceae	Ruminiclostridium_E	Ruminiclostridium_E sp910585505
metabat.592	Bacillota	Bacilli	Erysipelotrichales	Erysipelotrichaceae	Allobaculum	Allobaculum sp015233825
metabat.593	Patescibacteria	Saccharimonadia	Saccharimonadales	Nanosyncoccaceae	Nanosyncoccus
metabat.60	Bacillota_A	Clostridia	Lachnospirales	Lachnospiraceae	1XD8-76	1XD8-76 sp003611955
metabat.64_sub	Bacteroidota	Bacteroidia	Bacteroidales	Muribaculaceae	CAG-873	CAG-873 sp002490635
metabat.68	Bacillota_A	Clostridia	Oscillospirales	Oscillospiraceae	MGBC124762	MGBC124762 sp910579775
metabat.85	Bacillota_A	Clostridia	Lachnospirales	Lachnospiraceae	UBA2882	UBA2882 sp910574745
metabat.87	Bacillota_A	Clostridia	TANB77	CAG-508	JAAWPK01	JAAWPK01 sp022791735
metabat.92	Bacillota_A	Clostridia	Oscillospirales	Butyricicoccaceae	QXXE01	QXXE01 sp910586575
metabat.96	Bacillota_A	Clostridia	TANB77	CAG-508	CAG-269

### Sheet: Table4
PreviousArticleIDs	CurrentArticleIDs
3M.N1	2M_4
3M.N2	2M_5
3M.N3	2M_7
3M.N4	2M_1
3M.N5	2M_8
3M.N6	2M_9
3M.N7	2M_6
3M.N8	2M_2
3M.N9	2M_3
3M.N10	2M_14
3M.N11	2M_15
3M.N12	2M_16
3M.N13	2M_12
3M.N14	2M_10
3M.N15	2M_11
3M.N16	2M_13
9M.N1	9M_4
9M.N2	9M_5
9M.N3	9M_1
9M.N4	9M_9
9M.N5	9M_8
9M.N6	9M_2
9M.N7	9M_6
9M.N8	9M_7
9M.N9	9M_3
9M.N10	9M_12
9M.N11	9M_10
9M.N12	9M_16
9M.N13	9M_15
9M.N14	9M_14
9M.N15	9M_11
9M.N16	9M_13
15M.N1	15M_9
15M.N2	15M_2
15M.N3	15M_8
15M.N4	15M_6
15M.N5	15M_1
15M.N6	15M_3
15M.N7	15M_4
15M.N8	15M_7
15M.N9	15M_5
15M.N10	15M_10
15M.N11	15M_12
15M.N12	15M_11
15M.N13	15M_13
15M.N14	15M_14
15M.N15	15M_15
15M.N16	15M_16
24M.N1	24M_2
24M.N2	24M_8
24M.N3	24M_1
24M.N4	24M_10
24M.N5	24M_6
24M.N6	24M_7
24M.N7	24M_3
24M.N8	24M_5
24M.N9	24M_4
24M.N10	24M_9
24M.N11	24M_32
24M.N12	24M_30
24M.N13	24M_31
24M.N14	24M_11
24M.N15	24M_12
24M.N16	24M_14
28M.N1	30M_13
28M.N2	30M_12
28M.N3	30M_4
28M.N4	30M_6
28M.N5	30M_7
28M.N6	30M_10
28M.N7	30M_9
28M.N8	30M_8
28M.N9	30M_1
28M.N10	30M_3
28M.N11	30M_2
28M.N12	30M_16N
28M.N13	30M_16
28M.N14	30M_17
28M.N15	30M_15
28M.N16	30M_19
28M.N17	30M_14
28M.N18	30M_18
24M.N17	24M_13
